# Nuclear effects play an important role in determining codon usage-dependent human gene expression

**DOI:** 10.1101/2024.10.20.619315

**Authors:** Renu Garg, Pancheng Xie, Jiabin Duan, Huan Liu, Yi Liu

## Abstract

Codon usage biases play a significant role in determining gene expression levels. Codon usage was thought to primarily influence translation-dependent processes. Here we show that codon usage optimality correlates genome-wide with nuclear mRNA and transcription levels in human cells, suggesting a nuclear role for codon usage. A genome-wide non-biased CRISPR-Cas9 screen was performed to identify factors involved in codon usage effects on gene expression. The identified factors include the CCR4-NOT complex subunit CNOT4 and many nuclear factors, including nuclear RNA exosome, PAXT complex components, and transcription factors. The CCR4-NOT complex has been shown to affect codon usage-dependent co-translational mRNA decay in yeast. Surprisingly, human CNOT4 was found to be highly enriched in nucleus and its influence on codon usage-dependent gene expression is largely caused by its impact on nuclear RNA levels due to transcriptional effect. On the other hand, nuclear exosome and PAXT complex, regulates nuclear mRNA stability through the RNA quality control pathway, leading to preferential cytoplasmic accumulation of mRNAs with optimal codon usage. Overall, our findings suggest that codon usage biases are due to selection on both translation-dependent and independent processes; different nuclear mechanisms play a key role in determining nucleotide composition-dependent gene expression levels in human cells.
