## Supplemental Table 1 for "Nuclear effects play an important role in determining codon usage-dependent human gene expression"

### Sheet: Oligonucleotides
Primers for CRISPR Screen sequencing library preparation
P5 0nt stagger	AATGATACGGCGACCACCGAGATCTACACTCTTTCCCTACACGACG CTCTTCCGATCTTTGTGGAAAGGACGAAACACCG
P5 1nt stagger	AATGATACGGCGACCACCGAGATCTACACTCTTTCCCTACACGACGCTCTTCCGATCTCTTGTGGAAAGGACGAAACACCG
P5 2nt stagger	AATGATACGGCGACCACCGAGATCTACACTCTTTCCCTACACGACGCTCTTCCGATCTGCTTGTGGAAAGGACGAAACACCG
P5 3nt stagger	AATGATACGGCGACCACCGAGATCTACACTCTTTCCCTACACGACGCTCTTCCGATCTAGCTTGTGGAAAGGACGAAACACCG
P5 4nt stagger	AATGATACGGCGACCACCGAGATCTACACTCTTTCCCTACACGACGCTCTTCCGATCTCAACTTGTGGAAAGGACGAAACACCG
P5 6nt stagger	AATGATACGGCGACCACCGAGATCTACACTCTTTCCCTACACGACGCTCTTCCGATCTTGCACCTTGTGGAAAGGACGAAACACCG
P5 7nt stagger	AATGATACGGCGACCACCGAGATCTACACTCTTTCCCTACACGACGCTCTTCCGATCTACGCAACTTGTGGAAAGGACGAAACACCG
P5 8nt stagger	AATGATACGGCGACCACCGAGATCTACACTCTTTCCCTACACGACGCTCTTCCGATCTGAAGACCCTTGTGGAAAGGACGAAACACCG
P7-A01	CAAGCAGAAGACGGCATACGAGATCGGTTCAAGTGACTGGAGTTCAGACGTGTGCTCTT CCGATCTCCAATTCCCACTCCTTTCAAGACCT
P7-A02	CAAGCAGAAGACGGCATACGAGATGCTGGATTGTGACTGGAGTTCAGACGTGTGCTCTT CCGATCTCCAATTCCCACTCCTTTCAAGACCT
P7-A03	CAAGCAGAAGACGGCATACGAGATTAACTCGGGTGACTGGAGTTCAGACGTGTGCTCTT CCGATCTCCAATTCCCACTCCTTTCAAGACCT
P7-A04	CAAGCAGAAGACGGCATACGAGATTAACAGTTGTGACTGGAGTTCAGACGTGTGCTCTT CCGATCTCCAATTCCCACTCCTTTCAAGACCT
P7-A05	CAAGCAGAAGACGGCATACGAGATATACTCAAGTGACTGGAGTTCAGACGTGTGCTCTT CCGATCTCCAATTCCCACTCCTTTCAAGACCT
P7-A06	CAAGCAGAAGACGGCATACGAGATGCTGAGAAGTGACTGGAGTTCAGACGTGTGCTCTT CCGATCTCCAATTCCCACTCCTTTCAAGACCT
P7-A07	CAAGCAGAAGACGGCATACGAGATATTGGAGGGTGACTGGAGTTCAGACGTGTGCTCTT CCGATCTCCAATTCCCACTCCTTTCAAGACCT
P7-A08	CAAGCAGAAGACGGCATACGAGATTAGTCTAAGTGACTGGAGTTCAGACGTGTGCTCTT CCGATCTCCAATTCCCACTCCTTTCAAGACCT
P7-A09	CAAGCAGAAGACGGCATACGAGATCGGTGACCGTGACTGGAGTTCAGACGTGTGCTCTT CCGATCTCCAATTCCCACTCCTTTCAAGACCT
P7-A10	CAAGCAGAAGACGGCATACGAGATTACAGAGGGTGACTGGAGTTCAGACGTGTGCTCTT CCGATCTCCAATTCCCACTCCTTTCAAGACCT
PCR1F	TATCTTGTGGAAAGGACGA
PCR1R	GAGCCAATTCCCACTCCTTTC
sgRNAs
DIS3 sgRNA1F	caccgGATATTACCACTAGTCTCCG
DIS3 sgRNA2F	caccgTCGGATGCGTTTATATACGG
DIS3 sgRNA1R	aaacCGGAGACTAGTGGTAATATCc
DIS3 sgRNA2R	aaacCCGTATATAAACGCATCCGAc
ZFC3H1 sgRNA1F	caccgATGCCTCCTCCACTATCAGT
ZFC3H1 sgRNA2F	caccgTAGTCCATATTATCGAACCA
ZFC3H1 sgRNA1R	aaacACTGATAGTGGAGGAGGCATc
ZFC3H1 sgRNA2R	aaacTGGTTCGATAATATGGACTAc
PABPN1 sgRNA1F	caccgACTGGTCGAGGGTGACCCGG
PABPN1 sgRNA2F	caccgGGGCTCCCGAACCAGGCCCA
PABPN1 sgRNA1R	aaacCCGGGTCACCCTCGACCAGTc
PABPN1 sgRNA2R	aaacTGGGCCTGGTTCGGGAGCCCc
Non Targeting Control F	caccgTTTTTCTCACCCGATGAATC
Non Targeting Control R	aaacGATTCATCGGGTGAGAAAAAc
Primers for qPCR
wtGFP F	ACATCATGGCAGACAAACCA
wtGFP R	AAAGGGCAGATTGTGTGGAC
Opt-mCherry F	CACTACGACGCTGAGGTCAA
Opt-mCherry R	CTCGTTGTGGGAAAGGATGT
wt-mCherry F	GACGGAGGAGTTGTTACAGT
wt-mCherry R	CTGCATAACAGGTCCATCCG
Opt-GFP F	GGCACAAGCTGGAGTACAAC
Opt-GFP R	CGATGTTGTGGCGGATCTTG
GAPDH-F	GTCAGCCGCATCTTCTTTTG
GAPDH-R	GCGCCCAATACGACCAAATC
SNHG19-F	CGTCCAGGCCTGGCCTAC
SNHG19-R	GCTCGCGACGAAACCTGC
SNHG10-F	GTTATTGACTTCCTACCCAGCA
SNHG10-R	CTGGAATCAATGAATCACGTTC
18S-F	CGGCGACGACCCATTCGAAC
18S-R	GAATCGAACCCTGATTCCCCGTC
PTPRH-F	GACCCACAGAACTCGACCTACTG
PTPRH-R	GTGGCACTAGTGACAATCTCCACA
CHRNA-F	CCTCCGAGTGTGGCGAGAAG
CHRNA-R	GAACAGCAGGTACTCGCCGA
GAPDH-IN1-F	GAGGTGGCCTAGGGCTGCT
GAPDH-EX2-R	AAGCAGCCCTGGTGACCAG
GAPDH-IN7-F	AAGTGCAGGGTCTGGCGCC
GAPDH-EX8-R	CCATGTGGGCCATGAGGTCC
siRNAs (Sigma Mission predesigned siRNA)	siRNA ID	Gene Symbol	Ref Seq ID
siControl	siRNA universal negative control #1 (Catalog # SIC001)
siDIS3L	SASI_Hs01_00161435	DIS3L	NM_133375
siCNOT4	SASI_Hs02_00305386	CNOT4	NM_001008225
siHBS1L	SASI_Hs01_00204698	HBS1L	NM_006620
siTTC37	SASI_Hs01_00010354	TTC37	NM_014639
siZFC3H1	SASI_Hs01_00120222	ZFC3H1	NM_144982
siPABPN1	SASI_Hs01_00239512	PABPN1	NM_004643
siRNA Target	Sense (5’-3’)	Antisense (5’-3’)
siRBM26	CUGAUCAUUGAUCUGCAUA[dT][dT]	UAUGCAGAUCAAUGAUCAG[dT][dT]
siRBM27	CUGAUCAACUUGAUGUCUU[dT][dT]	AAGACAUCAAGUUGAUCAG[dT][dT]

### Sheet: Antibodies
Protein	Company	Catalog Number
mCherry	Sigma-Aldrich	AB356482
GFP	Sigma-Aldrich	G1544
Beta-Actin	Sigma-Aldrich	A5441
Alpha-Tubulin	Sigma-Aldrich	T9026
Lamin-B1	Abcam	AB16048
CNOT4	Proteintech	12564-1-AP
CNOT4	Invitrogen	PA5-101501
Calnexin	Abcam	AB22595
